# Mammalian retinal specializations for high acuity vision evolve in response to both foraging strategies and morphological constraints

**DOI:** 10.1101/2024.08.25.609608

**Authors:** Emily E. K. Kopania, Nathan L. Clark

**Affiliations:** Department of Biological Sciences, University of Pittsburgh, Pittsburgh, PA, USA

**Keywords:** vision, orbit convergence, area centralis, horizontal streak, phylogenetic comparative methods, mammals

## Abstract

Vision is a complex sensory system that requires coordination among cellular and morphological traits, and it remains unclear how functional relationships among traits interact with ecological selective pressures to shape the evolution of vision. Many species have specialized high visual acuity regions in the retina defined by patterns of ganglion cell density, which may evolve in response to ecological conditions. For example, ganglion cell density can increase radially towards the center of the retina to form an area centralis, which is thought to improve acuity towards the center of the visual field in predators. Another example is the horizontal streak, where ganglion cells are dense across the center of the retina, which is thought to be beneficial in horizon-dominated habitats. At the morphological level, many have proposed that predation selects for high orbit convergence angles, or forward-facing eyes. We tested these hypotheses in a phylogenetic framework across eutherian mammals and only found support for the association between the horizontal streak and horizon-dominated habitats. We also tested if retinal specializations evolve in response to orbit convergence angles. We found that horizontal streaks were associated with side-facing eyes, which may both facilitate panoramic vision. Previous studies observed that some species with side-facing eyes have an area centralis shifted towards the temporal side of the retina, such that the high acuity region would project forward, but this relationship had not been tested quantitatively. We found that the temporal distance of the area centralis from the center of the retina was inversely correlated with orbit convergence, as predicted. Our work shows a strong relationship between orbit convergence and retinal specializations. We find support that both visual ecology and functional interactions among traits play important roles in the evolution of some ocular traits across mammals.
