## Supplemental Table 1 for "Mammalian retinal specializations for high acuity vision evolve in response to both foraging strategies and morphological constraints"

### Sheet: Sheet1
Zoonomia_Species	Zoonomia_Hub_Species	Data_Species	Elton_Species	Common Name	Museum_accession	retinal_structure	unobstructed_hz	habitat	orbit_convergence	orbit_measurement_points	sources_retina	sources_orbitConvergence	notes
Ailurus_fulgens	Ailurus_fulgens	Ailurus_fulgens	Ailurus_fulgens	Lesser panda	NA				58.8	orbitale superius; orbitale anterius; orbitale inferius		Heesy 2005
Canis_lupus_familiaris	Canis_lupus	Canis_lupus	Canis_lupus	Domestic dog (village dog)	NA	horizontal streak;area centralis	FALSE	tundra; taiga; chaparral; forest; scrub forest; mountains	50.7	orbitale superius; orbitale anterius; orbitale inferius	Peichl 1992	Heesy 2005	Using data from wolf, not domestic dog
Canis_lupus_familiaris	Canis_lupus_familiaris	Canis_lupus_familiaris	Canis_lupus	Domestic dog	NA	horizontal streak;area centralis	FALSE	domestic			Peichl 1992; Heffner and Heffner 1992
Lycaon_pictus	Lycaon_pictus	Lycaon_pictus	Lycaon_pictus	African hunting dog	NA				48.2	orbitale superius; orbitale anterius; orbitale inferius		Heesy 2005
Vulpes_lagopus	Vulpes_lagopus	Vulpes_lagopus	Vulpes_lagopus	Arctic fox	CM:M:6613	horizontal streak;area centralis	TRUE	tundra; icecap	48.1	orbitale superius; orbitale anterius; orbitale inferius	Malkemper and Peichl 2018	This study
Cryptoprocta_ferox	Cryptoprocta_ferox	Cryptoprocta_ferox	Cryptoprocta_ferox	Fossa	NA				51.3	orbitale superius; orbitale anterius; orbitale inferius		Heesy 2005
Acinonyx_jubatus	Acinonyx_jubatus	Acinonyx_jubatus	Acinonyx_jubatus	Cheetah	CM:M:20802	horizontal streak;area centralis	TRUE	desert or dune; savanna or grassland	56.7	orbitale superius; orbitale anterius; orbitale inferius	Hughes 1977	This study
Felis_catus	Felis_catus	Felis_catus	Felis_catus	Domestic cat	NA	horizontal streak;area centralis	FALSE	domestic	65.4	orbitale superius; orbitale anterius; orbitale inferius	Hughes 1975; Hughes 1977; Heffner and Heffner 1992	Heesy 2005	Using orbit convergence for Felis silvestris catus
Panthera_onca	Panthera_onca	Panthera_onca	Panthera_onca	Jaguar	NA				62.1	orbitale superius; orbitale anterius; orbitale inferius		Heesy 2005
Panthera_pardus	Panthera_pardus	Panthera_pardus	Panthera_pardus	Leopard	NA				55.33	orbitale superius; orbitale anterius; orbitale posterius		Casares-Hidalgo et al. 2019
Panthera_tigris	Panthera_tigris	Panthera_tigris	Panthera_tigris	Amur tiger	NA				54.97	orbitale superius; orbitale anterius; orbitale posterius		Casares-Hidalgo et al. 2019
Puma_concolor	Puma_concolor	Puma_concolor	Puma_concolor	Puma	NA				47.8	orbitale superius; orbitale anterius; orbitale posterius		Casares-Hidalgo et al. 2019
Mungos_mungo	Mungos_mungo	Mungos_mungo	Mungos_mungo	South African banded mongoose	NA				45.7	orbitale superius; orbitale anterius; orbitale inferius		Heesy 2005
Suricata_suricatta	Suricata_suricatta	Suricata_suricatta	Suricata_suricatta	Meerkat	NA				42.6	orbitale superius; orbitale anterius; orbitale inferius		Heesy 2005
Hyaena_hyaena	Hyaena_hyaena	Crocuta_crocuta	Crocuta_crocuta	Striped hyena	CM:M:20871	horizontal streak;area centralis	TRUE	desert or dune; savanna or grassland; forest; scrub forest; mountains; "less common in dense forested habitat"	54.1	orbitale superius; orbitale anterius; orbitale inferius	Calderone et al. 2003	This study	DIFFERENT SPECIES: Crocuta crocuta (orbit convergence data, too)
Enhydra_lutris	Enhydra_lutris	Enhydra_lutris	Enhydra_lutris	Sea otter	NA	horizontal streak;area centralis	FALSE	coastal	41.75	orbitale superius; orbitale anterius; orbitale posterius	Mass and Supin 2000; Mass and Supin 2007	Casares-Hidalgo et al. 2019
Mustela_putorius	Mustela_putorius	Mustela_putorius	Mustela_putorius	Domestic ferret	NA	horizontal streak;area centralis	FALSE	taiga; savanna or grassland; forest	35.3	orbitale superius; orbitale anterius; orbitale inferius	Henderson 1985	Heesy 2004	polecat ferret hybrid
Pteronura_brasiliensis	Pteronura_brasiliensis	Pteronura_brasiliensis	Pteronura_brasiliensis	Giant otter	NA				55.4	orbitale superius; orbitale anterius; orbitale posterius		Casares-Hidalgo et al. 2019
Odobenus_rosmarus	Odobenus_rosmarus	Odobenus_rosmarus	Odobenus_rosmarus	Pacific walrus	NA	area centralis	FALSE	icecap; coastal	25.86	orbitale superius; orbitale anterius; orbitale posterius	Mass and Supin 2007	Casares-Hidalgo et al. 2019
Zalophus_californianus	Zalophus_californianus	Zalophus_californianus	Zalophus_californianus	California sea lion	NA				38.26	orbitale superius; orbitale anterius; orbitale posterius	Heffner and Heffner 1992	Casares-Hidalgo et al. 2019
Leptonychotes_weddellii	Leptonychotes_weddellii	Leptonychotes_weddellii	Leptonychotes_weddellii	Weddell seal	NA	area centralis	FALSE	icecap; coastal; pelagic	57.04	orbitale superius; orbitale anterius; orbitale posterius	Mass and Supin 2007; Welsch et al. 2001	Casares-Hidalgo et al. 2019	no retinal topography map
Mirounga_angustirostris	Mirounga_angustirostris	Mirounga_angustirostris	Mirounga_angustirostris	Northern elephant seal	NA	area centralis	FALSE	desert or dune; coastal; pelagic	61.98	orbitale superius; orbitale anterius; orbitale posterius	Smodlaka et al. 2016	Casares-Hidalgo et al. 2019	deep-diving species (dark)
Ailuropoda_melanoleuca	Ailuropoda_melanoleuca	Ailuropoda_melanoleuca	Ailuropoda_melanoleuca	Giant panda	NA				48.76	orbitale superius; orbitale anterius; orbitale posterius		Casares-Hidalgo et al. 2019
Ursus_maritimus	Ursus_maritimus	Ursus_maritimus	Ursus_maritimus	Polar bear	NA				43.94	orbitale superius; orbitale anterius; orbitale posterius		Casares-Hidalgo et al. 2019
Paradoxurus_hermaphroditus	Paradoxurus_hermaphroditus	Paradoxurus_hermaphroditus	Paradoxurus_hermaphroditus	Asian palm civet	NA				59.04	orbitale superius; orbitale anterius; orbitale posterius		Casares-Hidalgo et al. 2019
Balaenoptera_acutorostrata	Balaenoptera_acutorostrata	Balaenoptera_acutorostrata	Balaenoptera_acutorostrata	Minke whale	NA	horizontal streak;area centralis	FALSE	coastal			Mass and Supin 2007; Murayama et al. 1992
Bos_taurus	Bos_taurus	Bos_taurus	Bos_taurus	Cattle	NA	horizontal streak;area centralis;anakatabatic area	TRUE	domestic; desert or dune; savanna or grassland; chaparral; forest; scrub forest	32	orbitale superius; orbitale anterius; orbitale inferius	Hughes 1977;Heffner and Heffner 1992	Heesy 2004
Bubalus_bubalis	Bubalus_bubalis	Bubalus_bubalis	Bubalus_bubalis	Water buffalo	NA	horizontal streak	TRUE	domestic; savanna or grassland; forest			Kassab and Sugita 2000		Paper calls this species Bos bubalis but it's synonymous
Capra_hircus	Capra_hircus	Capra_hircus	Capra_hircus	Goat	NA	horizontal streak;area centralis;anakatabatic area	TRUE	domestic; taiga; desert or dune; savanna or grassland; chaparral; forest; rainforest; scrub forest; mountains	38.7	orbitale superius; orbitale anterius; orbitale inferius	Gonzalez-Soriano et al. 1997, Heffner and Heffner 1992	Heesy 2004
Ovis_aries	Ovis_aries	Ovis_aries	Ovis_aries	Sheep	CM:M:97671	horizontal streak;area centralis;anakatabatic area	TRUE	domestic; desert or dune; savanna or grassland; chaparral; forest; scrub forest; mountains	22.05	orbitale superius; orbitale anterius; orbitale posterius	Shinozaki et al. 2010	This study
Camelus_bactrianus	Camelus_bactrianus	Camelus_bactrianus	Camelus_bactrianus	Bactrian camel	CM:M:1496				32.25	orbitale superius; orbitale anterius; orbitale posterius		This study
Camelus_dromedarius	Camelus_dromedarius	Camelus_dromedarius	Camelus_dromedarius	Arabian camel	NA	area centralis;anakatabatic area	TRUE	domestic; desert or dune; savanna or grassland			Harman et al. 2001
Vicugna_pacos	Vicugna_pacos	Vicugna_pacos	Vicugna_vicugna	Alpaca	NA	horizontal streak;area centralis;anakatabatic area	TRUE	domestic; savanna or grassland; mountains			Wang et al. 2015
Odocoileus_virginianus	Odocoileus_virginianus	Odocoileus_virginianus	Odocoileus_virginianus	White-tailed deer	CM:M:40168				33.675	orbitale superius; orbitale anterius; orbitale posterius		This study
Orcinus_orca	Orcinus_orca	Orcinus_orca	Orcinus_orca	Killer whale	NA	horizontal streak;area centralis	FALSE	coastal; pelagic			Mass et al. 2013
Tursiops_truncatus	Tursiops_truncatus	Tursiops_truncatus	Tursiops_truncatus	Bottlenose dolphin	NA	horizontal streak;area centralis	FALSE	pelagic; coastal; brackish water			Mass and Supin 2007
Eschrichtius_robustus	Eschrichtius_robustus	Eschrichtius_robustus	Eschrichtius_robustus	Grey whale	NA	area centralis	FALSE	benthic; coastal			Mass and Supin 1997; Mass and Supin 2007		Paper calls this species Eschrichtius gibbosus but it's synonymous
Giraffa_tippelskirchi	Giraffa_tippelskirchi	Giraffa_camelopardalis	Giraffa_camelopardalis	Giraffe	NA	horizontal streak;area centralis;anakatabatic area	TRUE	savanna or grassland; scrub forest			Coimbra et al. 2013		DIFFERENT SPECIES IN SAME GENUS: Giraffa camelopardalis
Hippopotamus_amphibius	Hippopotamus_amphibius	Hippopotamus_amphibius	Hippopotamus_amphibius	Hippopotamus	CM:M:2033	horizontal streak;area centralis	FALSE	lakes and ponds; rivers and streams; temporary pools	27.9	orbitale superius; orbitale anterius; orbitale posterius	Coimbra et al. 2017a	This study
Inia_geoffrensis	Inia_geoffrensis	Inia_geoffrensis	Inia_geoffrensis	Amazon river dolphin	NA	area centralis	FALSE	lakes and ponds; rivers and streams; temporary pools			Mass and Supin 1989; Mass and Supin 2007
Lipotes_vexillifer	Lipotes_vexillifer	Lipotes_vexillifer	Lipotes_vexillifer	Yangtze river dolphin	NA	area centralis	FALSE	lakes and ponds; rivers and streams			Gao and Zhou 1987
Delphinapterus_leucas	Delphinapterus_leucas	Delphinapterus_leucas	Delphinapterus_leucas	Beluga whale	NA	area centralis	FALSE	pelagic; brackish water			Mass and Supin 2007; Mass 2001
Neophocaena_asiaeorientalis	Neophocaena_asiaeorientalis	Neophocaena_asiaeorientalis	Neophocaena_phocaenoides	Yangtze finless porpoise	NA	area centralis	FALSE	rivers and streams; coastal			Gao and Zhou 1987
Phocoena_phocoena	Phocoena_phocoena	Phocoena_phocoena	Phocoena_phocoena	Harbor porpoise	NA	area centralis	FALSE	pelagic; rivers and streams; coastal; brackish water			Mass et al. 1986; Mass and Supin 2007
Sus_scrofa	Sus_scrofa	Sus_scrofa	Sus_scrofa	Pig	NA	horizontal streak;area centralis	FALSE	savanna or grassland; forest	46.8	orbitale superius; orbitale anterius; orbitale inferius	Garcia et al. 2005; Heffner and Heffner 1992	Heesy 2005
Catagonus_wagneri	Catagonus_wagneri	Catagonus_wagneri	Catagonus_wagneri	Chacoan peccary	NA				34.1	orbitale superius; orbitale anterius; orbitale inferius		Heesy 2005
Tragulus_javanicus	Tragulus_javanicus	Tragulus_javanicus	Tragulus_javanicus	Java lesser chevrotain	NA				25.5	orbitale superius; orbitale anterius; orbitale inferius		Heesy 2005
Megaderma_lyra	Megaderma_lyra	Megaderma_lyra	Megaderma_lyra	Greater false vampire bat	NA	area centralis	FALSE	forest; rainforest; scrub forest			Pettigrew et al. 1988
Artibeus_jamaicensis	Artibeus_jamaicensis	Artibeus_jamaicensis	Artibeus_jamaicensis	Jamacian fruit-eating bat	NA	horizontal streak;area centralis	FALSE	forest; rainforest; scrub forest			Heffner et al. 2001
Carollia_perspicillata	Carollia_perspicillata	Carollia_perspicillata	Carollia_perspicillata	Seba's short-tailed bat	CM:M:110832	horizontal streak	FALSE	forest; rainforest	47.55	orbitale superius; orbitale anterius; orbitale inferius	Heffner et al. 2007	This study
Eidolon_helvum	Eidolon_helvum	Eidolon_helvum	Eidolon_helvum	Straw-colored fruit bat	NA	horizontal streak;area centralis	FALSE	savanna or grassland; forest; rainforest			Coimbra et al. 2017b; Heffner et al. 2008
Pteropus_alecto	Pteropus_alecto	Pteropus_alecto	Pteropus_alecto	Black flying fox	NA	area centralis	FALSE	forest; rainforest	52.8	orbitale superius; orbitale anterius; orbitale inferius	Cechetto et al. 2020	Heesy 2005
Pteropus_vampyrus	Pteropus_vampyrus	Pteropus_vampyrus	Pteropus_vampyrus	Large flying fox	NA				54.1	orbitale superius; orbitale anterius; orbitale inferius		Heesy 2005
Rousettus_aegyptiacus	Rousettus_aegyptiacus	Rousettus_aegyptiacus	Rousettus_aegyptiacus	Egyptian fruit bat	NA	horizontal streak;area centralis	FALSE	savanna or grassland; forest; rainforest; scrub forest	38.6	orbitale superius; orbitale anterius; orbitale inferius	Cechetto et al. 2020; Coimbra et al. 2017b	Heesy 2005
Eptesicus_fuscus	Eptesicus_fuscus	Eptesicus_fuscus	Eptesicus_fuscus	Big brown bat	NA	horizontal streak	FALSE	forest; rainforest; scrub forest			Koay et al. 1998
Erinaceus_europaeus	Erinaceus_europaeus	Erinaceus_europaeus	Erinaceus_europaeus	Western european hedgehog	NA				31.8	orbitale superius; orbitale anterius; orbitale inferius		Heesy 2005
Heterohyrax_brucei	Heterohyrax_brucei	Heterohyrax_brucei	Heterohyrax_brucei	African yellow-spotted rock hyrax	NA				45.2	orbitale superius; orbitale anterius; orbitale inferius		Heesy 2005
Procavia_capensis	Procavia_capensis	Procavia_capensis	Procavia_capensis	South African rock hyrax	NA				43.4	orbitale superius; orbitale anterius; orbitale inferius		Heesy 2005
Lepus_americanus	Lepus_americanus	Lepus_americanus	Lepus_americanus	Snowshoe hare	NA				20	orbitale superius; orbitale anterius; orbitale inferius		Heesy 2004
Oryctolagus_cuniculus	Oryctolagus_cuniculus	Oryctolagus_cuniculus	Oryctolagus_cuniculus	Rabbit	CM:M:22570	horizontal streak	FALSE	savanna or grassland; forest	29.4	orbitale superius; orbitale anterius; orbitale inferius	Hughes 1977	This study
Equus_asinus	Equus_asinus	Equus_asinus	Equus_asinus	Ass	NA
Equus_caballus	Equus_caballus	Equus_caballus	Equus_caballus	Horse	NA	horizontal streak;area centralis	TRUE	domestic; tundra; savanna or grassland; forest	24.4	orbitale superius; orbitale anterius; orbitale inferius	Hebel 1976; Guo and Sugita 2000	Heesy 2005
Equus_przewalskii	Equus_przewalskii	Equus_przewalskii	Equus_przewalskii	Przewalski's horse	NA				27.9	orbitale superius; orbitale anterius; orbitale inferius		Heesy 2005
Ceratotherium_simum	Ceratotherium_simum	Ceratotherium_simum	Ceratotherium_simum	Southern white rhinoceros	NA	horizontal streak;area centralis;anakatabatic area	FALSE	savanna or grassland; forest; scrub forest			Coimbra and Manger 2017
Diceros_bicornis	Diceros_bicornis	Diceros_bicornis	Diceros_bicornis	Black rhinocerous	NA	horizontal streak;area centralis;anakatabatic area	TRUE	desert or dune; savanna or grassland; scrub forest			Pettigrew and Manger 2008
Tapirus_terrestris	Tapirus_terrestris	Tapirus_terrestris	Tapirus_terrestris	South American tapir	NA				37	orbitale superius; orbitale anterius; orbitale inferius		Heesy 2005
Choloepus_didactylus	Choloepus_didactylus	Choloepus_didactylus	Choloepus_didactylus	Linnaeus's two toed sloth	NA	area centralis;anakatabatic area	FALSE	rainforest	35.9	orbitale superius; orbitale anterius; orbitale inferius	Gilmore et al. 2000	Heesy 2005
Choloepus_hoffmanni	Choloepus_hoffmanni	Choloepus_hoffmanni	Choloepus_hoffmanni	Hoffmann's two-fingered sloth	CM:M:1570				37.95	orbitale superius; orbitale anterius; orbitale inferius		This study
Aotus_nancymaae	Aotus_nancymaae	Aotus_trivirgatus	Aotus_trivirgatus	Ma's night monkey	NA	fovea	FALSE	forest; rainforest	67.5	orbitale superius; orbitale anterius; orbitale inferius	Silveira et al. 1993	Heesy 2005	DIFFERENT SPECIES IN SAME GENUS: Aotus trivirgatus (orbit convergence data, too)
Alouatta_palliata_mexicana	Alouatta_palliata	Alouatta_caraya	Alouatta_caraya	Mexican howler monkey	NA	fovea	FALSE	savanna or grassland; forest; rainforest	76.5	orbitale superius; orbitale anterius; orbitale inferius	Muniz et al. 2015	Heesy 2005	DIFFERENT SPECIES IN SAME GENUS: Alouatta caraya (orbit convergence data, too)
Callithrix_jacchus	Callithrix_jacchus	Callithrix_jacchus	Callithrix_jacchus	White-tufted-ear marmoset	NA	fovea	FALSE	rainforest	63.5	orbitale superius; orbitale anterius; orbitale inferius	Wilder et al. 1996	Heesy 2005
Cebus_albifrons	Cebus_albifrons	Cebus_apella	Cebus_apella	White-fronted capuchin	NA	fovea	FALSE	forest; rainforest; mountains	74.8	orbitale superius; orbitale anterius; orbitale inferius	Silveira et al. 1989b	Heesy 2005	DIFFERENT SPECIES IN SAME GENUS: Cebus apella (orbit convergence data, too)
Cebus_capucinus	Cebus_capucinus	Cebus_capucinus	Cebus_capucinus	White-faced sapajou	NA				72.8	orbitale superius; orbitale anterius; orbitale inferius		Heesy 2005
Saimiri_boliviensis	Saimiri_boliviensis	Saimiri_sciureus	Saimiri_sciureus	Bolivian squirrel monkey	NA	fovea	FALSE	forest; rainforest	69.9	orbitale superius; orbitale anterius; orbitale inferius	Stone and Johnston 1981	Heesy 2005	DIFFERENT SPECIES IN SAME GENUS: S. sciurus (orbit convergence data, too)
Chlorocebus_sabaeus	Chlorocebus_sabaeus	Chlorocebus_sabaeus	Chlorocebus_sabaeus	Green monkey	CM:M:14749	fovea	FALSE	savanna or grassland; forest; scrub forest	65.6	orbitale superius; orbitale anterius; orbitale inferius	Herbin et al. 1997	This study
Erythrocebus_patas	Erythrocebus_patas	Erythrocebus_patas	Erythrocebus_patas	Patas monkey	NA				91.3	orbitale superius; orbitale anterius; orbitale inferius		Heesy 2005
Macaca_fascicularis	Macaca_fascicularis	Macaca_fascicularis	Macaca_fascicularis	Crab-eating macaque	NA	fovea	FALSE	forest; rainforest; scrub forest; coastal			Stone and Johnston 1981		Paper calls this species M. irus but it's synonymous
Macaca_mulatta	Macaca_mulatta	Macaca_mulatta	Macaca_mulatta	Rhesus monkey	NA	fovea	FALSE	desert or dune; savanna or grassland; forest; mountains	73.9	orbitale superius; orbitale anterius; orbitale inferius	Perry and Cowey 1985	Heesy 2004
Macaca_nemestrina	Macaca_nemestrina	Macaca_nemestrina	Macaca_nemestrina	Pig-tailed macaque	NA	fovea	FALSE	rainforest			Packer et al. 1989		Based on photoreceptors but I feel confident calling it a fovea since it's defined by the physical pit, not just RGC density
Papio_anubis	Papio_anubis	Papio_anubis	Papio_anubis	Olive baboon	NA	fovea	FALSE	desert or dune; savanna or grassland; forest; rainforest; scrub forest	84	orbitale superius; orbitale anterius; orbitale inferius	Fischer and Kirby 1991	Heesy 2005	Using orbit convergence for Papio hamadryas anubis
Pygathrix_nemaeus	Pygathrix_nemaeus	Pygathrix_nemaeus	Pygathrix_nemaeus	Red-shanked douc	NA				82.8	orbitale superius; orbitale anterius; orbitale inferius		Heesy 2005
Rhinopithecus_roxellana	Rhinopithecus_roxellana	Rhinopithecus_roxellana	Rhinopithecus_roxellana	Golden snub-nosed monkey	NA				86.1	orbitale superius; orbitale anterius; orbitale inferius		Heesy 2005
Semnopithecus_entellus	Semnopithecus_entellus	Semnopithecus_entellus	Semnopithecus_entellus	Northern Plains gray langur	NA				88.2	orbitale superius; orbitale anterius; orbitale inferius		Heesy 2005
Cheirogaleus_medius	Cheirogaleus_medius	Cheirogaleus_medius	Cheirogaleus_medius	Fat-tailed dwarf lemur	NA	area centralis	FALSE	forest; scrub forest	66.9	orbitale superius; orbitale anterius; orbitale inferius	Tetrault et al. 2004 in Anthropoid origins; Veilleux and Kirk 2009	Heesy 2005
Microcebus_murinus	Microcebus_murinus	Microcebus_murinus	Microcebus_murinus	Gray mouse lemur	NA	area centralis	FALSE	forest; scrub forest	45.3	orbitale superius; orbitale anterius; orbitale inferius	Dkhissi-Benyahya et al. 2001	Heesy 2005
Mirza_coquereli	Mirza_coquereli	Mirza_coquereli	Mirza_coquereli	Coquerel's giant mouse lemur	NA				58.8	orbitale superius; orbitale anterius; orbitale inferius		Heesy 2005
Daubentonia_madagascariensis	Daubentonia_madagascariensis	Daubentonia_madagascariensis	Daubentonia_madagascariensis	Aye-aye	NA				56.4	orbitale superius; orbitale anterius; orbitale inferius		Heesy 2005
Otolemur_garnettii	Otolemur_garnettii	Galago_senegalensis	Galago_senegalensis	Small-eared galago	CM:M:57950	fovea	FALSE	forest; rainforest; scrub forest	47.3	orbitale superius; orbitale anterius; orbitale inferius	Stone and Johnston 1981	This study	DIFFERENT SPECIES: Galago senegalensis
Gorilla_gorilla	Gorilla_gorilla	Gorilla_gorilla	Gorilla_gorilla	Western lowland gorilla	NA	fovea	FALSE	forest; rainforest	107.7	orbitale superius; orbitale anterius; orbitale inferius	Knapp et al. 2007	Heesy 2005
Homo_sapiens	Homo_sapiens	Homo_sapiens	Homo_sapiens	Human	NA	fovea	FALSE	tundra; taiga; desert or dune; savanna or grassland; chaparral; forest; rainforest; scrub forest; mountains	79.3	orbitale superius; orbitale anterius; orbitale inferius	Bringmann et al. 2018; Curcio and Allen 1990; Stone and Johnston 1981	Heesy 2004
Pan_troglodytes	Pan_troglodytes	Pan_troglodytes	Pan_troglodytes	Chimpanzee	NA	fovea	FALSE	savanna or grassland; chaparral; forest; rainforest; scrub forest	80	orbitale superius; orbitale anterius; orbitale inferius	Bringmann et al. 2018; Prestrude 1970	Heesy 2005	Using orbit convergence for Pan troglodyte schweinfurthii
Indri_indri	Indri_indri	Indri_indri	Indri_indri	Indri	NA	area centralis	FALSE	forest; mountains	61.7	orbitale superius; orbitale anterius; orbitale inferius	Provis et al. 1998; Rohen and Castenholtz 1967	Heesy 2005
Propithecus_coquereli	Propithecus_coquereli	Propithecus_coquereli	Propithecus_coquereli	Coquerel's sifaka	NA	area centralis	FALSE	forest; rainforest; scrub forest			Provis et al. 1998; Rohen and Castenholtz 1967
Eulemur_fulvus	Eulemur_fulvus	Eulemur_fulvus	Eulemur_fulvus	Common brown lemur	NA				56	orbitale superius; orbitale anterius; orbitale inferius		Heesy 2005
Lemur_catta	Lemur_catta	Lemur_catta	Lemur_catta	Ring tailed lemur	NA	area centralis	FALSE	forest; rainforest; scrub forest	60.5	orbitale superius; orbitale anterius; orbitale inferius	Provis et al. 1998; Rohen and Castenholtz 1967	Heesy 2005
Nycticebus_coucang	Nycticebus_coucang	Nycticebus_coucang	Nycticebus_coucang	Sunda slow loris	NA				63	orbitale superius; orbitale anterius; orbitale inferius		Heesy 2005
Pithecia_pithecia	Pithecia_pithecia	Pithecia_pithecia	Pithecia_pithecia	White-faced saki	NA				66.4	orbitale superius; orbitale anterius; orbitale inferius		Heesy 2005
Loxodonta_africana	Loxodonta_africana	Loxodonta_africana	Loxodonta_africana	African savanna elephant	NA	horizontal streak;area centralis;anakatabatic area	TRUE	desert or dune; savanna or grassland; rainforest; scrub forest			Pettigrew et al. 2010
Fukomys_damarensis	Fukomys_damarensis	Fukomys_anselli	Cryptomys_anselli	Damara mole-rat	NA	none	FALSE	fossorial			Nemec et al. 2008		fossorial species; DIFFERENT SPECIES SAME GENUS: F. anselli
Heterocephalus_glaber	Heterocephalus_glaber	Heterocephalus_glaber	Heterocephalus_glaber	Naked mole-rat	NA	none	FALSE	fossorial; savanna or grassland			Nemec et al. 2008		fossorial species
Castor_canadensis	Castor_canadensis	Castor_fiber	Castor_fiber	North American beaver	NA		FALSE	lakes and ponds; rivers and streams			Mass and Supin 2017		DIFFERENT SPECIES IN SAME GENUS: Castor fiber L.
Cavia_aperea	Cavia_aperea	Cavia_aperea	Cavia_aperea	Brazilian guinea pig	CM:M:76995				22.75	orbitale superius; orbitale anterius; orbitale posterius		This study
Cavia_porcellus	Cavia_porcellus	Cavia_porcellus	Cavia_porcellus	Domestic guinea pig	NA	horizontal streak	FALSE	domestic; savanna or grassland			Do-Nascimento et al. 1991
Cavia_tschudii	Cavia_tschudii	Cavia_tschudii	Cavia_tschudii	Montane guinea pig	CM:M:5281				29.475	orbitale superius; orbitale anterius; orbitale posterius		This study
Hydrochoerus_hydrochaeris	Hydrochoerus_hydrochaeris	Hydrochoerus_hydrochaeris	Hydrochoerus_hydrochaeris	Capybara	CM:M:2785	horizontal streak	TRUE	savanna or grassland; forest; rainforest; scrub forest	35.2333	orbitale superius; orbitale anterius; orbitale posterius	Silveira et al. 1989a	This study
Chinchilla_lanigera	Chinchilla_lanigera	Chinchilla_lanigera	Chinchilla_lanigera	Long-tailed chinchilla	CM:M:39920	horizontal streak	FALSE	domestic; mountains	33.55	orbitale superius; orbitale anterius; orbitale posterius	Heffner et al. 1994	This study	They just say "chinchilla" and do not specify the species; could be Chinchilla chinchilla
Ellobius_lutescens	Ellobius_lutescens	Ellobius_lutescens	Ellobius_lutescens	Transcaucasian mole vole	NA	none	FALSE	fossorial			Herbin et al. 1994		fossorial species
Ellobius_talpinus	Ellobius_talpinus	Ellobius_talpinus	Ellobius_talpinus	Northern mole vole	NA	none	FALSE	fossorial			Herbin et al. 1994		fossorial species
Mesocricetus_auratus	Mesocricetus_auratus	Mesocricetus_auratus	Mesocricetus_auratus	Golden hamster	NA	area centralis	FALSE	domestic; savanna or grassland	55.8	orbitale superius; orbitale anterius; orbitale inferius	Tiao and Blakemore 1976	Heesy 2004
Onychomys_torridus	Onychomys_torridus	Onychomys_leucogaster	Onychomys_leucogaster	Scorpion mouse	CM:M:62102	horizontal streak	FALSE	desert or dune; savanna or grassland	39	orbitale superius; orbitale anterius; orbitale posterius	Heffner and Heffner 1992	This study	DIFFERENT SPECIES SAME GENUS: O. leucogaster
Cuniculus_paca	Cuniculus_paca	Cuniculus_paca	Cuniculus_paca	Lowland paca	CM:M:3946	horizontal streak	FALSE	forest; rainforest	41.75	orbitale superius; orbitale anterius; orbitale posterius	Silveira et al. 1989a	This study
Dasyprocta_punctata	Dasyprocta_punctata	Dasyprocta_punctata	Dasyprocta_punctata	Central American agouti	CM:M:5258	horizontal streak	FALSE	savanna or grassland; forest; rainforest; scrub forest	22.65	orbitale superius; orbitale anterius; orbitale inferius	Silveira et al. 1989a	This study
Glis_glis	Glis_glis	Glis_glis	Glis_glis	Edible dormouse	CM:M:86981	area centralis	FALSE	forest	31.4	orbitale superius; orbitale anterius; orbitale posterius	Peichl et al. 2022	This study
Meriones_unguiculatus	Meriones_unguiculatus	Meriones_unguiculatus	Meriones_unguiculatus	Mongolian jird	CM:M:74989	horizontal streak	FALSE	domestic; desert or dune; savanna or grassland; mountains	34.125	orbitale superius; orbitale anterius; orbitale posterius	Heffner and Heffner 1992	This study	they call this species a gerbil
Mus_musculus	Mus_musculus	Mus_musculus	Mus_musculus	House mouse	CM:M:19265	area centralis	FALSE	domestic; forest; scrub forest	38.85	orbitale superius; orbitale anterius; orbitale posterius	Heukamp et al. 2020	This study
Rattus_norvegicus	Rattus_norvegicus	Rattus_norvegicus	Rattus_norvegicus	Norway rat	CM:M:18603	horizontal streak	FALSE	domestic; taiga; desert or dune; savanna or grassland; chaparral; forest; rainforest; scrub forest; mountains	30.725	orbitale superius; orbitale anterius; orbitale posterius	Salinas-Navarro et al. 2009; Heffner and Heffner 1992	This study
Myocastor_coypus	Myocastor_coypus	Myocastor_coypus	Myocastor_coypus	Coypu	CM:M:66773	none	FALSE	savanna or grassland; forest; scrub forest	33.35	orbitale superius; orbitale anterius; orbitale inferius	Miyazaki et al. 2022	This study	Estimated from photoreceptors; they did look for RGCs and said they were quite sparse
Octodon_degus	Octodon_degus	Octodon_degus	Octodon_degus	Degu	CM:M:12183	horizontal streak;area centralis	FALSE	chaparral	32.45	orbitale superius; orbitale anterius; orbitale posterius	Vega-Zuniga et al. 2013	This study
Ictidomys_tridecemlineatus	Ictidomys_tridecemlineatus	Ictidomys_tridecemlineatus	Ictidomys_tridecemlineatus	Thirteen-lined ground squirrel	CM:M:83599	horizontal streak	FALSE	"prefers open areas with short grass"; prairie; grassland	27.2	orbitale superius; orbitale anterius; orbitale posterius	Xiao et al. 2021	This study
Marmota_marmota	Marmota_marmota	Marmota_monax	Marmota_monax	Alpine marmot	CM:M:31283				35.35	orbitale superius; orbitale anterius; orbitale posterius		This study	DIFFERENT SPECIES IN SAME GENUS: Marmota monax
Spermophilus_dauricus	Spermophilus_dauricus	Spermophilus_beecheyi	Spermophilus_beecheyi	Daurian ground squirrel	CM:M:65166	horizontal streak	FALSE	chaparral; mountains	36.95	orbitale superius; orbitale anterius; orbitale posterius	Long and Fisher 1983	This study	DIFFERENT SPECIES IN SAME GENUS: Spermophilus beecheyi (orbit convergence data, too)
Tupaia_tana	Tupaia_tana	Tupaia_glis	Tupaia_glis	Large treeshrew	NA	horizontal streak;area centralis	FALSE	forest	32	orbitale superius; orbitale anterius; orbitale inferius	Debruyn 1983	Heesy 2005	DIFFERENT SPECIES IN SAME GENUS: Tupaia glis (orbit convergence data, too)
Trichechus_manatus	Trichechus_manatus	Trichechus_manatus	Trichechus_manatus	Florida manatee	NA	none	FALSE	rivers and streams; coastal			Mass and Supin 2007; Mass et al. 2012
