## Supplemental Table 2 for "Mammalian retinal specializations for high acuity vision evolve in response to both foraging strategies and morphological constraints"

### Sheet: Sheet1
Model (PGLS with Pagel's λ)	AIC	logLik	P-value
Orbit convergence ~ predation	661.226	-326.613	0.7436
Orbit convergence ~ log(body mass) + predation	657.502	-323.751	0.6943
Orbit convergence ~ activity pattern1	658.797	-324.399	0.983
Orbit convergence ~ log(body mass) + activity pattern1	655.162	-321.581	0.997
Orbit convergence ~ predation + activity pattern + predation:activity2	649.462	-316.731	0.7496
Orbit convergence ~ log(body mass) + predation + activity pattern + predation:activity2	646.078	-314.039	0.751
Orbit convergence ~ foraging strategy	622.585	-307.293	0.3809
Orbit convergence ~ log(body mass) + foraging strategy	617.657	-303.828	0.6853
Orbit convergence ~ herbivore	622.404	-307.202	0.3635
Orbit convergence ~ log(body mass) + herbivore	617.353	-303.676	0.479
Orbit Convergence ~ log(body mass) + foraging strategy + herbivore + foraging strategy:herbivore3	610.921	-298.461	0.3534
Orbit Convergence ~ log(body mass) + foraging strategy + herbivore + log(body mass):herbivore4	613.511	-299.756	0.9516
1 P-vaue reported is for a Tukey's posthoc test comparing "dark" and "light" species, where dark is exclusively nocturnal or nocturnal and crepuscular, and light is exclusively diurnal
2 P-value reported is for the predator:dark interaction term
3 P-value reported is for the ground forager:herbivore interaction term
4 P-value reported is for the log(body mass):herbivore interaction term
